# IFN signaling and neutrophil degranulation transcriptional signatures are induced during SARS-CoV-2 infection

**DOI:** 10.1101/2020.08.06.239798

**Authors:** Bruce A. Rosa, Mushtaq Ahmed, Dhiraj K. Singh, José Alberto Choreño-Parra, Journey Cole, Luis Armando Jiménez-Álvarez, Tatiana Sofía Rodríguez-Reyna, Bindu Singh, Olga Gonzalez, Ricardo Carrion, Larry S. Schlesinger, John Martin, Joaquín Zúñiga, Makedonka Mitreva, Shabaana A. Khader, Deepak Kaushal

**Author notes:** Equal authorship (Bruce A. Rosa, Mushtaq Ahmed, Dhiraj K. Singh). **Corresponding authors:** Deepak Kaushal, Southwest National Primate Research Center, Texas Biomedical Research Institute, San Antonio, TX 78245,; Shabaana A. Khader, Department of Molecular Microbiology, Washington University in St. Louis, St. Louis, MO 63110,; and Makedonka Mitreva, Department of Medicine, Washington University in St. Louis, St. Louis, MO 63110,.

## Abstract

The novel virus SARS-CoV-2 has infected more than 14 million people worldwide resulting in the Coronavirus disease 2019 (COVID-19). Limited information on the underlying immune mechanisms that drive disease or protection during COVID-19 severely hamper development of therapeutics and vaccines. Thus, the establishment of relevant animal models that mimic the pathobiology of the disease is urgent. Rhesus macaques infected with SARS-CoV-2 exhibit disease pathobiology similar to human COVID-19, thus serving as a relevant animal model. In the current study, we have characterized the transcriptional signatures induced in the lungs of juvenile and old rhesus macaques following SARS-CoV-2 infection. We show that genes associated with Interferon (IFN) signaling, neutrophil degranulation and innate immune pathways are significantly induced in macaque infected lungs, while pathways associated with collagen formation are downregulated. In COVID-19, increasing age is a significant risk factor for poor prognosis and increased mortality. We demonstrate that Type I IFN and Notch signaling pathways are significantly upregulated in lungs of juvenile infected macaques when compared with old infected macaques. These results are corroborated with increased peripheral neutrophil counts and neutrophil lymphocyte ratio in older individuals with COVID-19 disease. In contrast, pathways involving VEGF are downregulated in lungs of old infected macaques. Using samples from humans with SARS-CoV-2 infection and COVID-19, we validate a subset of our findings. Finally, neutrophil degranulation, innate immune system and IFN gamma signaling pathways are upregulated in both tuberculosis and COVID-19, two pulmonary diseases where neutrophils are associated with increased severity. Together, our transcriptomic studies have delineated disease pathways to improve our understanding of the immunopathogenesis of COVID-19 to facilitate the design of new therapeutics for COVID-19.
