## Supplemental Table 1 for "IFN signaling and neutrophil degranulation transcriptional signatures are induced during SARS-CoV-2 infection"

### Sheet: S1 sample info table
	Table S1: Read processing and mapping statistics, and download accessions for all RNA-seq samples.
	Sample		Age group	Age	Gender	SRA sample ID	SRA Accession (Bioproject accession PRJNA648493)	Endpoint Lung viral load [LOG10 (GE/gram+1)]	Endpoint CRP (mg/L)	Endpoint weight (kg)	# Input reads (million)	% Cleaned reads	% Cleaned reads mapped to genome	# Fragments to genes (million)	% Detected genes >1	% Detected genes >3
	Naive	Naive_A	Mid	7 years, 174 days	Female	Mmul_Naive_A	SAMN15643223	-	-	5.34	61.6457	0.88319	0.951175	14.7172	0.688713	0.657218
		Naive_B	Mid	7 years, 189 days	Male	Mmul_Naive_B	SAMN15643224	-	-	9.42	64.7965	0.925061	0.95663	17.558	0.782734	0.727109
		Naive_C	Mid	8 years, 349 days	Female	Mmul_Naive_C	SAMN15643225	-	-	10.26	58.7905	0.856937	0.941793	13.0944	0.744153	0.684128
		Naive_D	Mid	12 years, 193 days	Male	Mmul_Naive_D	SAMN15643226	-	-	10.1	76.3199	0.939586	0.955333	23.6703	0.655829	0.629475
	COVID	COVJuv_A	Juvenile	3 years, 258 days	Male	Mmul_COVJuv_A	SAMN15643227	0	5	5.72	68.0335	0.934881	0.950846	21.9001	0.77926	0.71729
		COVJuv_B	Juvenile	3 years, 324 days	Female	Mmul_COVJuv_B	SAMN15643228	2.84261	5	4.44	70.0829	0.906207	0.955185	21.1234	0.750174	0.626557
		COVJuv_C	Juvenile	3 years, 269 days	Female	Mmul_COVJuv_C	SAMN15643229	0	5	5.7	65.0319	0.919409	0.955911	20.3952	0.75374	0.702422
		COVOld_A	Old	22 years, 103 days	Male	Mmul_COVOld_A	SAMN15643230	3.35876	5	9.9	69.2566	0.9465	0.954347	23.1214	0.754435	0.709138
		COVOld_B	Old	16 years, 148 days	Female	Mmul_COVOld_B	SAMN15643231	0	5	7.06	82.1341	0.947367	0.943873	26.9826	0.779769	0.72433
		COVOld_C	Old	17 years, 335 days	Female	Mmul_COVOld_C	SAMN15643232	3.15208	5	7.6	62.4373	0.882872	0.939164	15.6923	0.853689	0.754574
		COVOld_D	Old	15 years, 124 days	Female	Mmul_COVOld_D	SAMN15643233	4.4122	5	5.5	79.1124	0.938849	0.955188	25.2696	0.777731	0.739104
		COVOld_E	Old	15 years, 299 days	Female	Mmul_COVOld_E	SAMN15643234	3.29579	6.3	8.98	64.9847	0.917854	0.959102	20.3676	0.735075	0.683201
