## Supplemental Table 5 for "IFN signaling and neutrophil degranulation transcriptional signatures are induced during SARS-CoV-2 infection"

### Sheet: Table S5
Table S5. Clinical characteristics and laboratory parameters of COVID-19 patients
Characteristic	Total	< 60 years old	≥ 60 years old	p values
	N = 46	N = 30	N = 16
Age (years), median (range)	47 (25 – 73)	35 (25 – 58)	63.5 (60 – 73)	<0.0001
Males	34 (73.9)	22 (73.3)	12 (75)	>0.9999
BMI	28.8 (25.3 – 31.6)	29.2 (25.3 – 33.8)	28.4 (25.1 – 29.9)	0.3648
Comorbidities
Smoking	5 (10.8)	1 (3.3)	4 (25)	0.043
Diabetes	10 (21.7)	2 (6.6)	8 (50)	0.0015
SAH	9 (19.5)	1 (3.3)	8 (50)	0.0004
COPD	1 (2.1)	1 (3.3)	0 (0)	>0.9999
Symptoms at onset
Dry cough	33 / 42 (78.5)	20 / 27 (74)	13 / 15 (86.6)	0.4508
Fatigue	30 / 42 (7.4)	19 / 27 (70.3)	11 / 15 (73.3)	>0.9999
Dyspnea	28 /42 (66.6)	18 / 27 (66.6)	10 / 15 (66.6)	>0.9999
Fever	28 / 42 (66.6)	19 / 27 (70.3)	9 / 15 (60)	0.5159
Headache	23 / 42 (54.7)	16 / 27 (59.2)	7 / 15 (46.6)	0.5249
Myalgia	19 / 42 (45.2)	14 / 27 (51.8)	5 / 15 (33.3)	0.3371
Diarrhea	12 / 42 (28.5)	9 / 27 (33.3)	3 / 15 (20)	0.4848
Arthralgia	11 / 42 (26.1)	10 / 27 (37)	1 / 15 (6.6)	0.0638
Vital signs at admission
Body temperature (oC)	36.5 (36.3 – 37.2)	36.5 (36.2 – 37.5)	36.7 (36.1 – 37)	0.6744
Respiratory rate (bpm)	20 (16 – 24)	18 (16 – 27)	20 (20 – 24)	0.6256
Hearth rate (bpm)	100 (80 – 120)	103 (80 – 118)	96 (78 – 121)	0.7514
MAP (mmHg)	93 (87 – 112)	94 (87 – 110)	91 (83 – 121)	0.977
Glucose (mg/dL)	121.5 (88.7 – 209.3)	96 (82.5 – 122.5)	213.5 (157.8 – 264)	<0.0001
Blood count
White blood cells (109/L)	6.8 (5.4 – 10)	6 (4.5 – 8.4)	8.6 (6.4 – 15.8)	0.0347
Neutrophils (109/L)	5.7 (3.5 – 9.3)	4.4 (2.9 – 6)	8.5 (5.8 – 14.3)	0.0053
Lymphocytes (109/L)	0.8 (0.5 – 1.1)	0.8 (0.5 – 1.2)	0.8 (0.4 – 0.9)	0.4701
NLR	8.4 (3.1 – 16.8)	4.7 (1.9 – 12.4)	14.2 (7.2 – 17.9)	0.0428
Hgb (g/dL)	14.9 (13.9 – 16)	14.8 (14.1 – 16.2)	15 (13.4- 16.1)	0.63
Platelets (109/L)	216 (173 – 261)	218 (203 – 280)	194 (158 – 254)	0.2825
Renal function
Cr (mg/dL)	0.8 (0.6 – 1)	0.8 (0.6 – 0.9)	0.8 (0.6 – 1)	0.4125
BUN (mg/dL)	15 (10 – 31)	11 (9.6 – 18.8)	30 (18.7 – 44.7)	0.0145
Na (mmol/L)	139 (137 – 140)	138 (136 – 140)	139 (136 – 141)	0.6162
K (mmol/L)	4 (3.7 – 4.5)	4 (3.6 – 4.2)	4.3 (3.8 – 4.8)	0.0929
Liver function
Total bilirubin (mg/dL)	0.4 (0.3 – 0.7)	0.4 (0.3 – 0.7)	0.5 (0.3 – 0.8)	0.6118
AST (U/L)	29.4 (18 – 59)	34 (21.5 – 61.5)	27.1 (16.5 – 45.5)	0.4
ALT (U/L)	32 (18.6 – 58)	33.8 (21.4 – 92)	29.5 (17.3 – 42.8)	0.2597
Tissue injury biomarkers
LDH (U/L)	295 (198.3 – 384.5)	251 (176.8 – 327.8)	359 (232.8 – 498.5)	0.038
ALP (U/L)	80 (57 – 104)	71 (50 – 91)	100 (75.5 – 114.5)	0.0381
CPK (U/L)	85 (49 – 233)	72 (56 – 211)	103.5 (30.2– 408.5)	0.7416
Procalcitonin (ng/mL)	0.09 (0.05 – 0.2)	0.05 (0.04 – 0.15)	0.1 (0.08 – 0.5)	0.0114
Respiratory support
High flow nasal cannula	23 (50)	17 (56.6)	6 (37.5)	0.3534
MV	23 (50)	13 (43.3)	10 (62.5)	0.3534
Admission to ICU	23 (50)	13 (43.3)	10 (62.5)	0.3534
Data are displayed as n (%), n/N (%) or median (IQR). N is the total amount of patients with available data. ALP, alkaline phosphatase; AST, aspartate aminotransferase; ALT, alanine aminotransferase; BMI, body mass index; bpm, breaths/beats per minute; BUN, blood ureic nitrogen; COPD, chronic obstructive pulmonary disease; CPK, creatine phosphokinase; Cr, creatinine; HCO3, bicarbonate; Hgb, hemog…
